# Phenotypic analysis of an MLL-AF4 gene regulatory network reveals indirect CASP9 repression as a mode of inducing apoptosis resistance

**DOI:** 10.1101/2020.06.30.179796

**Authors:** Joe R. Harman, Ross Thorne, Max Jamilly, Marta Tapia, Nicholas T. Crump, Siobhan Rice, Ryan Beveridge, Edward Morrissey, Marella F.T.R de Bruijn, Irene Roberts, Anindita Roy, Tudor A. Fulga, Thomas A. Milne

**Affiliations:** MRC Molecular Haematology Unit, MRC Weatherall Institute of Molecular Medicine, Radcliffe Department of Medicine, University of Oxford, Oxford, OX3 9DS, UK; MRC Weatherall Institute of Molecular Medicine, Radcliffe Department of Medicine, University of Oxford, Oxford, OX3 9DS, UK; Marta Tapia, The Finsen Laboratory, Rigshospitalet, Faculty of Health Sciences, and Biotech Research and Innovation Centre (BRIC), Faculty of Health Sciences, University of Copenhagen, Copenhagen, Denmark; Department of Paediatrics, University of Oxford, Oxford, UK; Virus Screening Facility, MRC Weatherall Institute of Molecular Medicine, John Radcliffe Hospital, University of Oxford, Oxford, OX3 9DS, UK; Center for computational biology, Weatherall Institute of Molecular Medicine, University of Oxford, John Radcliffe Hospital, Oxford OX3 9DS, UK; NIHR Oxford Biomedical Research Centre Haematology Theme

## Abstract

Regulatory interactions mediated by transcription factors (TFs) make up complex networks that control cellular behavior. Fully understanding these gene regulatory networks (GRNs) offers greater insight into the consequences of disease-causing perturbations than studying single TF binding events in isolation. Chromosomal translocations of the *Mixed Lineage Leukemia gene* (*MLL*) produce MLL fusion proteins such as MLL-AF4, causing poor prognosis acute lymphoblastic leukemias (ALLs). MLL-AF4 is thought to drive leukemogenesis by directly binding to genes and inducing aberrant overexpression of key gene targets, including anti-apoptotic factors such as BCL-2. However, this model minimizes the potential for circuit generated regulatory outputs, including gene repression. To better understand the MLL-AF4 driven regulatory landscape, we integrated ChIP-seq, patient RNA-seq and CRISPR essentiality screens to generate a model GRN. This GRN identified several key transcription factors, including RUNX1, that regulate target genes using feed-forward loop and cascade motifs. We used CRISPR screening in the presence of the BCL-2 inhibitor venetoclax to identify functional impacts on apoptosis. This identified an MLL-AF4:RUNX1 cascade that represses *CASP9,* perturbation of which disrupts venetoclax induced apoptosis. This illustrates how our GRN can be used to better understand potential mechanisms of drug resistance acquisition.

**Graphical abstract caption:** A network model of the MLL-AF4 regulatory landscape identifies feed-forward loop and cascade motifs. Functional screening using CRISPR and venetoclax identified an MLL-AF4:RUNX1:*CASP9* repressive cascade that impairs drug-induced cell death.
