## Supplementary Data 2 for "Phenotypic analysis of an MLL-AF4 gene regulatory network reveals indirect CASP9 repression as a mode of inducing apoptosis resistance"

### Sheet: Supplementary Data 2
	UMAP clusters of nodes based on binary node expression across ALL, AML and FBM patient sub-networks
	Cluster 1		Cluster 2		Cluster 3		Cluster 4		Cluster 5		Cluster 6		Cluster 7
	EGR1		ARNT		MAZ		E2F5		HOXA9		MIR589		MIR101-1
	FOSL2		MYC		RUNX2		IKZF2		MEIS1		TMPO-AS1		MIR16-2
	STAT1		RREB1		TEF		GTF2A1		PAX6		MIR1296		IRX5
	CREB1		NR3C1		ZHX3		ZNF143		SMAD1		MIR3679		MIR21
	RUNX1		GTF2I		NFE2L1		CLOCK		BHLHE41		TRG-AS1		MIR548Z
	RUNX1		LMO2		CEBPA		ARID5B		GNPDA1		SENCR		MIR200C
	ELF1		NFYA		IRF4		ZNF148		SH2D3A		CNIH1		MIR636
	IKZF1		FOXO3		KLF9		SMAD2		ABCB6		ANKRD44-IT1		ZNF730
	RBPJ		MEF2A		TMEM170B		HIVEP2		ATP9A		LAMP5-AS1		MIR1204
	FOXP1		MEF2C		BCL2L11		TROAP		UST		MIR6774		FTX
	HBP1		KMT2A		FRAT1		KIF20A		TSPAN5		TUBB4B		GJC1
	HMGB2		NCOR1		TOM1		TSHZ1		FARP1		CPQ		GPC6
	PTTG1		EBF1		KLRK1		MPHOSPH9		CTDSPL		ECI2		EDIL3
	ATF4		PATZ1		KLRK1		STAM2		GPHN		TACC2		STAG3L5P-PVRIG2P-PILRB
	FLI1		NFIL3		IL18BP		WARS2		MRVI1		ARPP21		LINC01585
	MYB		PAX5		TSPAN32		HMG20A		DLC1		B4GAT1		KCNMB2
	JUN		REL		OPTN		SLC30A9		MERTK		KAT7		SEMA3A
	JUND		UHRF1		GDF11		PIBF1		UNC13B		BVES		YAP1
	CTCF		IRF1		FSTL3		SLC19A2		SEMA4F		CHP1		CDX2
	YY1		IRF2		CDKN2A		CENPA		SORBS1		IFT43		GPR83
	NFKB1		LEF1		TLR6		SMC2		CD226		CFAP36		PPARGC1A
	CNBP		BACH2		ABCA7		CENPF		PPP1R13L		GPRIN1		FERMT2
	CBFB		PIAS2		CDR2		CETN3		CD3EAP		MB21D1		MID2
	SNHG8		BCL6		NDRG1		ZBTB6		ADAM28		NT5C3B		RAPGEF4
	PDCD6		BPTF		ADARB1		CYSLTR1		RAB31		DDIT4L		PRDM5
	SH2B3		ETS2		IFI30		WDR3		STON1		ARL14EP		LDB3
	RANBP9		TGIF1		SEMA4B		GLIPR1		FSTL1		HIST4H4		MIR4435-2HG
	HIPK3		ABL1		CEBPB		CIT		ADAMTS6		LRR1		MIR4435-2HG
	NAMPT		POU2F1		HYOU1		GLMN		RASSF8		UBALD1		SLC26A9
	TOB1		NFATC2		ATG7		AP4S1		FILIP1L		METTL23		IQCD
	LPAR6		NFATC3		AGPAT2		POLI		MGLL		WDR81		CFAP70
	EIF1		SREBF2		CDC42EP3		CHM		CYP2U1		MOB3A		TPH2
	TRIB1		SMAD4		SH2B2		SYNRG		SLC2A13		SLX4IP		SENP8
	2006-03-01		TCF12		MXD4		WDR89		FAM129A		TANGO2		RN7SK
	RRAGB		IRF8		ARID3B		EFHC1		MED12L		PPP1R21		UBXN10
	CITED2		FOXJ3		IGF2BP3		TUBGCP5		AGAP1		CLHC1		FCRLB
	TUBA1B		ADA		GNB5		SSX2IP		CLCN4		CCDC26		COL5A2
	ACAA2		HDAC6		NFAT5		IKBIP		CLCN5		NOL4L		LINC01006
	VAV3		HDAC5		ARID5A		ZNF720		ADD2		SOGA1		FBLN7
	CAP1		SMC4		USP20		ZNF816		CLN3		ILF3-AS1		LRRC15
	CIB1		SAE1		ADCY3		LYPLAL1		LRRK2		CTGF		LRGUK
	NOP56		ABCC5		RAB40B		NUP35		ZNF813		KANSL1L		CLDN7
	PITRM1		SCAMP3		SLC27A3		UBR3		ZNF441		CREBRF		CRMP1
	CEBPG		PDCD7		SLC27A2		OCIAD2		COL1A1		CLEC14A		ISM1
	ANP32B		ACTR3		LILRB4		FAM173B		EMID1		XIRP1		SLC2A14
	ARL6IP5		PPIF		EMILIN1		GRPEL2		AP1S3		UGT3A2		MIPOL1
	CCT7		FEM1B		KPTN		ADAT2		GALM		PPP1R18		C14orf37
	NPC2		ACTR1A		TBC1D8		STXBP5		CRYBG3		AGO4		FAM81A
	PAICS		ARL4C		BAZ2A		NCOA7		SLC31A2		EFNB2		VSIG10L
	CELF2		ZNF263		ADCY6		TMEM68		SLITRK4		AAED1		DACT3
	DCTN6		TRAP1		GALNT6		APOOL		NEURL2		HACD2		RMDN2
	B3GNT2		PLXNC1		PACSIN2		CSNK1G3		ZSWIM3		SMIM14		DAB2IP
	CCT8		ZNF256		MAN1B1		KIF18B		NANP		FAM219A		BTNL9
	AP4B1		ADAM10		ADCY7		SPC24		XRRA1		CYB561A3		LINC00689
	MGEA5		CDK6		LYST		ITPRIPL1		TMEM86A		MICU2		SLC35G1
	CTSC		PSMD14		CD300A		SPICE1		PRICKLE1		ADCY10P1		MDGA2
	SDCCAG8		CD96		SCAMP4		CEP120		CPNE8		PPP1R35		FAM171B
	RAB10		PLIN3		TMEM106A		AMOT		SLC38A6		THSD7A		PRICKLE2
	DBF4		MFSD10		GABARAP		VKORC1L1		VCAN		ADGRL1		ZNF366
	BTG3		STX6		LACTB		CDCA2		SAMD11		ZSWIM8		ADAMTS18
	ERP29		RASGRP2		NLRP3		ESCO2		CTH		WAPL		DLX1
	TMED10		CALCOCO2		ERMAP		GPR180		PPM1L		VWA8		DLX3
	MAPRE2		POP7		BTBD9		ZNF567		ZNF827		ZNF423		DYNC1I1
	FOXN3		SPRY2		MBD6		COCH		MBLAC2		GSE1		DTNA
	ERLIN2		CDKN1A		SLC25A25		AFG3L1P		CNKSR3		FAM208A		EDA
	PSIP1		CDKN1B		STK11IP		NQO1		RNF217		JADE2		EGF
	RNF139		NET1		FMNL2		DYNC1I2		GIMAP8		SPIDR		LINC00638
	PMF1		UBE4B		FBXO32		ECT2		FAM84B		TMEM245		RDM1
	CMTM7		SIGMAR1		ZNF618		AMN1		TTC39B		LAMP5		CMYA5
	C12orf57		CWC27		ZNF653		NLRC3		DAB2		PRR14L		CCDC171
	GLCCI1		BCKDK		ZNF526		SLC39A11		TMTC2		NIFK-AS1		EPB41L1
	CBX3		CDKN2C		ARAP1		ACSL4		DENND5B		CNEP1R1		EPHA3
	MIR155HG		CDKN2D		CLCN6		SAMD9L		DGKG		NATD1		EPHA4
	OSBPL9		AKR1A1		CLCN7		HYLS1		DGKH		NOCT		EPHA7
	UHRF2		CDKN3		ZNF641		SKA1		SPRED1		PP7080		C6orf163
	CKS1B		TRIM22		BTBD11		NSUN6		C18orf54		MPC2		EYA1
	CKS2		ATP8A1		PLD4		ZNF507		ZNF433		BOD1L1		FBLN1
	CHCHD1		NDC80		JDP2		FASTKD2		MMAA		NSMF		TMEM136
	CLK1		PRMT5		CCR1		INPP5F		DFNA5		SZRD1		CCDC162P
	ADD3		CD2BP2		SLC25A29		CEP152		DHCR24		TMEM251		AK9
	TPP1		HAX1		NIPA1		DAAM1		DLG3		BLOC1S6		TBC1D32
	PLIN2		MAD2L2		SPATA2L		TMCC1		DOCK1		GREM1		C6orf223
	C19orf70		TACC3		USP43		PHLPP2		ABAT		CNPPD1		PI16
	IRGQ		TIMM44		HEXIM2		MON2		DPYSL3		AGO2		SDK1
	C1orf162		SEC23B		ANKRD13B		TNRC6B		JAG1		R3HCC1L		KIAA1324L
	TMEM18		CRTAP		SLC43A2		CLASP2		LPAR1		DIMT1		FGF9
	KLF6		VAT1		PLK3		CLCC1		CELSR3		GLDC		ITGA11
	MAP3K8		SEMA4D		ZNF792		VPS13A		MPZL3		GLUD2		MRAS
	CPT1A		RNASEH2A		B3GALT6		PPIP5K2		ALG14		SMIM24		PPM1E
	SPIN4		GLRX3		C1orf216		WDR7		SLC16A13		DLL1		FRMPD1
	MAPK14		ARPC1A		PPM1M		DNAJC16		ZNF584		BABAM1		FOXF2
	ARL6IP6		AGPAT1		CPEB2		VPS8		CTTN		VPREB3		LIMCH1
	RASGEF1B		RPP30		CRIP1		LRRC8B		EPAS1		CERS2		SAMD4A
	DAD1		ARFGEF2		SAMD10		PIGN		AK4		CDIP1		FSTL4
	CD55		HEXIM1		SIRPA		DDX58		EPS8		HIST1H1D		EPB41L3
	PPTC7		SPAG5		CSF1		ORC3		ERBB2		HIST1H1E		MTCL1
	CNST		NPRL2		CSNK1D		KIF4A		ERCC6		HIST1H1B		ADGRL2
	DECR1		CELF1		CSPG4		FUT8		ALDH1B1		HIST1H2AE		CAMSAP2
	TIMM8A		EBP		ZNF785		BRWD3		SLC37A2		HIST2H2AB		ADGRL3
	COMMD6		FAM189B		B3GNTL1		TNFAIP8		SLC16A9		APBB2		FMOD
	DPYSL2		POLD3		CD300LF		TMEM186		ZNF485		OXLD1		TBC1D30
	DR1		SLC12A7		TICAM1		ZNF473		FER		C1orf228		ZFPM2
	TSC22D3		PLK4		B3GALNT2		ASPM		FGF11		ID1		RASD2
	DUSP6		PHTF1		BTBD19		PTPN22		FGFR1		ID3		FJX1
	DUT		NUP50		CTNS		PHGDH		CPEB3		PRORSD1P		ANKRD18A
	DYRK1A		KDM5B		CTSZ		FBXL4		PLEKHA6		SOWAHD		GABRA3
	EEF1A1		TOB2		ADRB2		GBP3		ARSG		CXCL8		ST6GALNAC3
	EEF1B2		HBS1L		MBOAT1		INTS6		WDFY3		C19orf68		CFAP45
	EEF2		PLK2		KCTD7		COPG2		PLCH1		SIMC1		BAMBI
	EIF4A2		ZNF274		ZNF746		SEC22A		PALLD		LINC-PINT		WWTR1
	EIF4EBP1		NEK6		TMEM65		VPS41		PHLDB1		CEP85L		ADGRA2
	STT3B		MTHFD2		MAMDC4		GCLC		RHOBTB2		LIPT2		TENM4
	TUBB		SDCCAG3		CLECL1		GCLM		KIAA1024		SHISA2		ATRNL1
	ERG		MALT1		ITPRIPL2		GNAI1		FMO4		COA6		RAI14
	ETFA		BLCAP		DFFB		PGM2L1		SYNE1		FAM212A		ARHGEF26
	ETV6		TRAFD1		PWWP2B		NUDT7		FN1		ANXA2R		ABCA12
	EVI2B		RNPS1		DNASE2		RABL3		ARHGEF12		LAMTOR4		GAS1
	EWSR1		SPIN1		DNM2		FBXO43		PPP1R13B		PINLYP		AMH
	EZH2		EHD1		DPH1		ATP11C		ABCB9		PRSS57		HSPB7
	USP12		SERINC3		ARID3A		YIPF6		TTC9		LINC00114		PCDH17
	JMJD1C		MLLT11		DVL1		TRIM59		SLC7A11		MBNL1-AS1		GLI3
	PHACTR1		CLP1		GPR183		SNX10		SH3BP4		MIR17HG		PCLO
	ALDOA		KIF2C		ECM1		GPSM2		PELI3		GOLGA6L9		GP9
	MTF2		CCDC85B		EFNB1		NME7		HCG27		THUMPD3-AS1		ADGRD1
	FKBP3		RCBTB2		EGR2		DSE		MCOLN2		MT1F		CLEC9A
	ZBTB1		LILRA2		EGR3		PSAT1		COL24A1		NPR1		KIAA0825
	RAB3GAP1		RCC1		PLBD2		BAZ2B		SCML4		ZBTB21		RGMB
	CCT5		PIM2		PATL2		ACACA		RAD54B		MTERF3		ANK2
	CNOT1		PAPD7		MLKL		HMMR		MYRIP		EMC9		GRID1
	ZNF292		ADRM1		ABCA2		HSD17B4		ZNF521		DESI2		GRIN2B
	FNBP1		DDX52		ELK1		BIRC3		SPATS2L		ABHD17B		GRM1
	2006-09-01		UBE2C		SPRED2		IDE		ACOT11		MAPKAPK5-AS1		GRHL1
	CEP68		C10orf10		PLD6		SP110		IPCEF1		COA4		TRHDE
	UBXN4		CHD3		EMP1		IFIT3		GLCE		PDCD1		HGD
	PSME4		DUSP14		ENO2		IL6ST		MAGI3		TNFRSF12A		CDR2L
	ARL6IP1		DIDO1		EPHB3		ITPR1		TANC2		THEM6		APBA1
	FLT3		WDR5		CLN8		JAK2		ZBTB20		ATRAID		HOXC4
	ANKRD28		RCAN3		NR2F6		ZNF773		RIBC2		SUCO		IGSF3
	PDS5A		NUDT4		SLC36A1		C5orf34		SPAG8		RTFDC1		HTR7
	DENND5A		WDR6		ERF		KIF11		FBXO10		OSER1		NAT8L
	CAMTA1		RASSF1		AKT2		LYSMD1		AK5		LSM8		TREML1
	FBXW11		CHEK2		ERN1		LIG4		MYOF		MSRB1		HMX3
	PPWD1		IRAK3		EXTL3		ABLIM1		GCNT2		GATB		NCKAP5
	SIRT1		RNF24		FASN		LPP		PDE7B		GSAP		LRIT3
	ISCU		SNX18		TYSND1		NBR1		MOCS3		CCSER2		RTN4RL2
	SUZ12		XPOT		GPC2		MAN2A1		RAB30		MAP10		IL9R
	ZNF281		DDX19B		FOXK1		ATM		GPC1		SPDL1		NCR3LG1
	FOS		NRM		ALDH3A2		NEK2		CXCR3		DNAAF5		KCNG1
	SNAPIN		VPS26B		FGR		OAS1		ANGPT1		TRMT10C		KCNMA1
	DDAH2		CDCA5		ATF5		PAM		LPAR4		KANSL2		KCNN3
	MKRN1		MGAT4A		RASA3		PHF20L1		SH3PXD2B		GID8		KDR
	SSBP2		CASC4		DLGAP4		HSD17B12		ANK3		SMG8		KLRC2
	PPP1R15A		STK38		UBOX5		TUBD1		HOXA1		KIAA1551		CCDC184
	FTL		HELQ		CEP164		ANKRD39		HOXA2		BLOC1S4		SCIMP
	PAN3		KCTD12		TRIM32		ERGIC2		HOXA3		PIDD1		XKR9
	FAM133B		SLC25A26		PAXIP1		PDE3B		HOXA4		VPS50		LAMA3
	ASF1A		CIRBP		ALDOC		PDE4D		HOXA5		BCAS4		TEX41
	ANAPC13		ZNF689		MAPKBP1		PCYOX1		HOXA6		GPATCH2L		CCSER1
	DPCD		DIS3L		MAST3		GTSE1		HOXA7		AP5M1		VLDLR-AS1
	NDUFAF3		ABHD15		WDTC1		ESF1		HOXA10		LRIF1		SLC25A53
	KBTBD2		ARAP2		KIF21B		LIPT1		HTR1F		GPRC5C		CTXN1
	TMEM87A		FTSJ3		FOXM1		UBE2D4		SLC35E4		APOBR		MIR146A
	TIPARP		TAGAP		SIPA1L3		PDK1		ACER2		SMG9		SMAD6
	LRIG1		AP1S1		KIF1B		PECAM1		MACC1		FAM214A		ASIC1
	SENP6		ANTXR2		RAP1GAP2		PEX1		IGFBP2		WDR45B		MAP2
	SERBP1		ZNF511		CUL9		PGGT1B		IL1R1		ERO1B		ME1
	RSL1D1		PDZD8		PLXND1		ATP6V1C1		ILK		KCNK12		MAP3K9
	GARS		CYP2R1		N4BP3		PIK3C3		IPP		AKIP1		MOCS1
	AMD1		CLTC		MAST2		PLA2G4A		IRS1		SMCO4		PTGER4P2-CDK2AP2P2
	FBXL5		ALKBH2		FCHO1		PLAGL1		ITGA2		HMCES		MIR196B
	CKAP2		SLAIN1		CIC		ATP7A		ITGA2B		ADPRM		MSX1
	NUFIP1		TARSL2		TBC1D9		DNAJC10		ITGB5		SDHAF3		MYBPH
	ATP2C1		MSI2		RGL1		ANLN		ITGB8		RSRP1		MYCL
	PPA2		CANT1		CYFIP1		ETAA1		LRRC37A3		TIGAR		NFATC4
	GHITM		INO80C		DTX4		SGTB		B3GNT8		TP73-AS1		NHS
	CACYBP		TTC39C		SEL1L3		EGLN1		MAST4		STARD9		NPAS2
	SNX5		ZNF543		KIAA0556		ATRX		KHK		VAT1L		ROR1
	GLA		ALDH16A1		EXOC7		TMEM106B		KIFC3		EPG5		TRIM72
	SERP1		NR2C2AP		DNMBP		ZNHIT6		C15orf52		ABHD17C		OTX1
	RBMX		ANKLE1		IQCE		PPAT		UBE2Q2P1		SNORA33		PCSK6
	UBE2S		ZNF684		MGRN1		TET2		BEND4		RGS16		PCDH9
	GLO1		LIX1L		SLC9A8		AHI1		LTBP2		CCDC81		HGH1
	GLRX		IQGAP3		ANGEL1		VPS13C		MAF		MSMO1		PFN2
	GNAQ		TBC1D20		SRGAP2		FNBP1L		MCC		SDC2		ABCB4
	GNAS		CMPK2		SPECC1L		HERC6		MGAT2		FAM217B		PLOD2
	BLOC1S2		ZFAND2B		ATP13A2		SLC35A5		MGAT3		RBSN		GPR84
	NEAT1		FAM43A		FBXO46		GPATCH2		MIF		SMIM15		TREM2
	GPX1		NUDT16		CBX7		LARP1B		MYO1B		HCG2040054		GPR85
	MRPL18		EMB		ZFYVE26		DARS2		ASPH		SRGAP2B		DLL4
	PHPT1		NUDCD2		SH3BP1		PNPO		MUC1		PCED1A		RAB39A
	UBE2T		HINT3		PLD3		CEP55		MVK		EXO5		DCHS2
	SSU72		CD109		PLA2G15		BBS7		MX2		BMP2		ELOVL2
	PYCARD		PM20D2		TMEM2		LRRC1		MYLK		ZFP69B		ZSCAN32
	TBK1		HGSNAT		GABARAPL1		NEIL3		MYO1D		SNHG20		TMEM45A
	MYLIP		FAM69B		ALOX5		ZNF654		MYO1E		SLC16A2		SOBP
	C11orf21		CRK		ZNF318		CCDC91		NFIA		SNORA53		C19orf73
	SLC25A5		DOCK11		FZD2		MNS1		NQO2		STX1A		NUDT11
	MSH6		CRKL		KCTD13		BMP2K		OPHN1		SYT1		PPP1R9A
	GTF3A		C20orf96		EHBP1L1		ZNF280C		ALDH7A1		MIR616		KDM4D
	REPIN1		UBE2F		SLC41A1		DEPDC1		P2RY1		TUBB2A		MESP1
	GUCY1A3		STK35		ZDHHC23		HHAT		MYEF2		ZNF736		FAM212B
	UBQLN1		PARP4		TMCO4		2011-09-01		PC		TMEM242		MAPK10
	DONSON		VTI1A		NAPSB		ZNF701		PCCA		VPREB1		DNAH7
	NRBF2		CSF1R		DSTYK		PRR11		ATL1		LDLRAD4		KIAA1217
	HIST1H1C		SESN3		TMEM184B		DEPDC1B		PCDH12		ZBTB14		PROX1
	H2AFZ		CSNK1E		ABTB2		MBNL3		ARL6IP4		ZKSCAN8		JPH1
	HIST1H2BD		C15orf61		GALNS		PRKCH		PDE6B		ZSCAN9		FSTL5
	HHEX		TMC8		PTPN23		CENPJ		ENPP2		MRPL57		MAP3K7CL
	HK2		CSTF1		SAMHD1		PBK		RAB23		AUNIP		RGMA
	ANXA7		CTBS		C20orf194		BCAP29		TUBA8		GID4		STOX2
	HLA-A		CTBP1		KANK2		MAP2K6		PEX12		METTL16		ADAMTS9
	HLA-B		SIK1		SH2B1		PSMA2		ABCB1		UQCC3		SLC17A7
	HLA-DMA		YDJC		DNAH1		BBX		SERPINE2		ABHD16A		GJC2
	HLA-E		CCDC117		LRP10		KIF15		SERPINI2		USB1		SALL4
	HMGN2		CTSB		PTCD1		TULP4		PIK3R2		OGFOD3		ARFGEF3
	HNRNPF		CTSD		SIPA1L1		PARP11		TM6SF1		IGFLR1		TENM2
	DNAJA1		CTSO		GGA1		ANKRD50		PANK1		MTERF1		STRIP2
	HSPA1B		RNF38		LDLRAP1		NIPAL3		PLXNA1		CARF		SLC12A5
	HSPA8		CCDC50		SENP3		MRS2		ADAM22		MOB3B		RNF150
	HSP90AA1		CYLD		FBXO25		SPC25		PON2		BORA		NLGN4X
	HSPD1		FAM91A1		TSPAN17		ODF2L		RIN2		KAT6A		MTUS1
	DNAJB1		FAM120AOS		GBGT1		ZNF608		PLEKHA5		SLC8B1		SORCS2
	IARS		AARS		GBP2		STAMBPL1		XAF1		ZNF703		CEP126
	ID2		DAXX		SLC17A5		USP28		BCAS3		CTC1		ARHGAP20
	IGFBP7		AP1B1		CNNM3		KIAA1524		SYTL2		FAM214B		PCDH10
	APRT		DEDD2		LATS2		ALS2		SARS2		KDM7A		UNC79
	IGLL1		ZNF791		TAF5L		PTPN4		UACA		HMGA2		BEGAIN
	IRF2BP2		EID2		BBC3		BARD1		KIF26B		KAZALD1		ADGRB2
	JUNB		DCK		NDOR1		RBL1		SLFN12		VMP1		LRRN1
	MALAT1		DDB2		TUBG2		REV3L		FGGY		F8A1		TLDC1
	KIF5B		PARP15		SGSM3		RNASEL		PLCXD1		HIST1H4I		PTPN13
	ARF6		ZNF92		POLM		ATXN2		STYK1		HIST1H2AI		PTPRD
	KPNA2		ZNF800		GNA11		SCD		FAM72A		HIST1H2AJ		PTPRG
	KRT10		TMEM64		GNL1		FIGNL1		SMPD3		HIST1H2AL		PTPRK
	C12orf75		DHFR		GOLGA1		NCAPG		FEM1A		HIST1H2AB		PTPRR
	RHOB		DIAPH1		SLCO4A1		OSGEPL1		KIF21A		HIST2H2AC		RGS7
	AFF3		DLG1		ANKRD52		LMBR1		FLVCR2		HIST1H2BN		PAPPA2
	LAMP2		DYNC1LI2		GAS2L3		SHMT1		FRMD4A		HIST1H2BE		ROBO1
	LCP1		DNMT3B		INO80E		YTHDC2		ENAH		HIST1H2BH		RORB
	LDHA		DPAGT1		SLC26A11		METTL4		PRKCA		HIST1H2BI		BDNF
	ARHGDIB		RCAN1		METRNL		STIL		CTTNBP2NL		HIST1H2BO		SCN5A
	TOMM5		HBEGF		SLC25A42		VPS33A		MYO5C		HIST1H3A		SCN9A
	MARCKS		DUSP7		SUMF1		SLC5A3		PCDHGC5		HIST1H3C		ZBED8
	MXD1		E2F2		FAM78A		FAM72B		PCDHGA11		HIST1H3I		ANKEF1
	MAD2L1		E2F6		HIPK2		SLC12A2		PCDHGA10		HIST1H3G		ZSCAN31
	MAN1A1		ECHS1		ABR		SLC15A2		SPIRE1		HIST1H3J		NXN
	MANBA		ABCA1		ANPEP		HLTF		PRDM11		HIST1H3H		LINC01128
	MBNL1		PHC2		GRINA		SNAPC3		NDRG2		HIST1H3B		LINC00461
	MCL1		PGAM5		GSK3A		SOS1		ZNF490		SOX7		ISL2
	MCM3		ZNF367		PARVB		AURKA		PLEKHH1		HIST1H4D		BMP4
	MDK		ANO6		ZDHHC8		TOP2A		ARHGAP31		HIST1H4K		WNK4
	ASAH1		ARID2		SNX8		TPD52		NCEH1		HIST1H4J		SLC7A2
	HIST2H2BF		PAOX		EEF2K		TTK		TRMT5		HIST1H4C		SLC8A3
	GADD45B		U2AF1L4		EPN1		TULP3		HOMEZ		HIST1H4B		BMPR1A
	ATF3		ELF4		HCK		UGDH		HCN3		HIST1H4E		SOX5
	NARS		ELK3		HEXA		WRN		ZDBF2		TMEM133		SOX11
	NBN		ELK4		ST6GALNAC6		XRCC2		WDFY4		PSD2		TBX15
	NDUFB10		FBXO45		HIP1		ZNF28		KIAA1614		MIEN1		TEAD4
	NDUFC1		ARHGAP27		HIVEP1		ZNF33A		PTPRM		UQCC2		TEAD3
	2002-09-01		SPNS3		HK1		ZBTB25		PURA		CRACR2A		TFAP2A
	RPL10A		TAPT1		HLX		ZNF75D		ZNF250		FAM220A		LINC00977
	NFKBIA		SLC29A1		HMOX1		FTO		BCKDHA		POMGNT2		TWIST1
	NFKBIE		SUSD3		NR4A1		FASTKD3		PLEKHA1		CEP89		RFX8
	NUCB2		EPB41L2		CCDC85C		ATP13A3		RGS3		ARHGEF39		UGT8
	OAZ1		C2orf69		RAB37		RNF219		RORA		AJUBA		VEGFC
	P2RX1		C3orf58		DNAJB2		CEP97		RPS6KA2		MIR22HG		MPPED2
	P4HA1		EPRS		HSPG2		SMC6		RYK		COX14		WNT10B
	PRDX1		ETFB		SNAI3		E2F8		MAPK12		JMJD1C-AS1		TMEM38A
	PCBD1		ALAS1		NDST1		GEMIN6		SLC22A23		ARRDC1-AS1		CHAC1
	HDDC2		ETV3		MYPOP		PYROXD1		ATXN1		SMIM3		IRX3
	UBXN1		EVI2A		ZKSCAN2		ATAD5		SCN8A		HIST1H2AH		PGBD5
	GMNN		FANCA		ZSCAN22		ERMP1		ROBO3		YBX3		CCNJL
	SCCPDH		ACSL3		SERINC2		C10orf88		SGCB		NKD2		FAM184A
	PCMT1		FAH		ANKDD1A		RMI1		SHB		SOCS1		VASH2
	CRBN		FANCF		IGF2R		ZNF614		IPPK		TNFSF9		DNAJC22
	RSL24D1		FANCG		ZNF530		PIF1		FNDC3B		TNFRSF18		WLS
	PHF20		FARSA		GATS		IFT74		CDCP1		HIST1H3F		CEBPA-AS1
	TMEM69		CCNY		FAS		ALPK1		RAPH1		MVB12B		BICC1
	SCAND1		ABCB7		IL1RN		TRAF3IP3		SLC1A3		RHBDL1		ULBP2
	KRCC1		OTUD1		IL10RA		TDRD3		ZBTB8A		TICRR		GPR63
	PDCD2		2008-03-01		IL12RB1		APOLD1		SLC6A9		KNSTRN		PPP1R14C
	UBE2J1		REEP3		IL13RA1		PLA2G12A		BMP8B		CERS5		SPRY4
	NOP16		SKA3		INCENP		DIAPH3		SLC22A5		AP5B1		HIST1H2AK
	TRIAP1		CPNE2		INPP4A		KIF18A		BMPR2		NEMF		HIST1H2AM
	CHMP5		FGD2		INPP5B		ZNF93		SNTB2		ZNF845		INHBE
	LARS		KDM1B		ITGA6		CDCA3		DST		ELMSAN1		ATP13A4
	ANAPC11		DAGLB		IRAK2		TATDN1		SPTBN2		HACD1		SORBS2
	PPHLN1		RSBN1L		ITGA9		IMMP2L		STXBP1		FCMR		GPAT3
	ZCCHC17		FDPS		ITGAL		PIP5K1B		KLF5		LINC01278		PRSS12
	YPEL5		ZNRF2		ITGAX		FAM172A		ZEB1		MGME1		CGNL1
	HECA		FECH		ITGB7		BRIP1		THBS4		TEX30		KIAA1671
	POLR3K		FEN1		ITPK1		B3GNT5		TIAM1		TBC1D31		SNORD14C
	RAB8B		FHL1		KCNA3		SLC10A7		ICAM5		THEMIS2		SNORD14D
	ATP5G3		RRAS2		RBM43		FBXO30		TLR4		CEP41		PIR
	PFDN5		ZNF652		AGRN		PCBD2		TPBG		CD70		KNDC1
	PFN1		RHOBTB3		KIF3C		EEA1		C2		SUSD6		LGR5
	PGD		AAK1		KLC1		CEP78		BMS1P4		AREL1		STC2
	PIGC		ADNP2		YPEL2		RHBDD1		VDR		AP5Z1		TNFSF14
	ATP6V1E1		CHSY1		ZNF749		ZCCHC9		YES1		HNRNPDL		FGF18
	PIP4K2A		ICK		LDLR		EFCAB2		ZNF17				NRP2
	PKD2		SEC31A		LFNG		UTP23		CA11				DPH6
	BCL11A		CLSTN1		ARHGDIA		GINS4		ZNF200				VWA5B2
	PMAIP1		DENND3		LIMK1		ZNF397		DDR1				EFCAB11
	ATP6AP1		CD93		FADS3		HPS3		CACNB4				TBX18
	FXYD5		ATF6		SLC25A35		MAML2		ELOVL6				USP2
	PPIL3		SEPHS2		MEX3D		ZNF559		TMEM231				L3MBTL4
	DPM3		TPX2		SNX30		FAM126A		CHPF				PKDCC
	POLR2I		NT5C2		LRCH4		PSRC1		ZDHHC14				DGKI
	SLC38A2		TCF25		C16orf74		LRCH3		BBS10				MYLK3
	ZFAND6		KDM2A		LTBP3		PKP4		CCDC7				MAGI1
	PARP14		SPEN		SMAD3		ZNF518B		LONRF3				PXYLP1
	LEPROT		PDXDC1		SMAD7		GTPBP10		FAM57A				SNORD30
	PPIA		GGA2		ARVCF		CBLB		TCTN2				SNORD25
	ANKRD49		SWAP70		MFAP3		PNPT1		MAP9				TGM5
	PIGG		RRP1B		MLLT6		BTRC		PRR5L				NRXN3
	DUSP23		KDM4C		MMP14		ARHGAP11B		SPEF2				FOXP2
	OCIAD1		ZBTB43		MPZ		CCNF		ABCA11P				ACVRL1
	TIPIN		AKR1B1		MXRA7		NAT1		PLEKHH3				HOMER1
	TMEM70		FLII		MTF1		ERI1		DOCK5				AKAP6
	PPP1CC		LRCH1		MTHFR		ZNF700		SPSB1				SLC25A27
	C14orf119		FRMD4B		MVD		C12orf29		ARMC9				ADAMTS1
	PHIP		GRAMD4		MYH10		EXO1		NUBPL				GABBR2
	PPP1R2		GGA3		ZFHX3		C12orf65		PDGFD				GREB1
	IFT57		MPRIP		NAB2		SLFN11		LRRC27				ST18
	INTS10		SLC35D1		NEDD9		ALKBH8		TSGA10				NOS1AP
	FAIM		METAP1		NFIX		TRIP13		KHDC1				ARMCX2
	RNF220		RFTN1		NFKBIL1		ARHGAP18		GDPD5				NUAK1
	ARL8B		LARP4B		NOTCH2		ARHGAP12		C1orf21
	RAVER2		ATG4B		NT5E		TJP2		TXNDC5
	PPP2R5A		FAM120A		OGG1		PIGB		CAB39L
	PCMTD2		MLC1		FURIN		KIF23		AMN
	PPP2R5C		ZC3H4		RRM2B		EEF1E1		SBF2
	IMP3		TBC1D1		MINK1		BAG2		ZNF239
	BRIX1		NUP210		IL21R		MINPP1		CLTCL1
	PPP3CA		DNAJC9		ARHGEF3		KIF20B		CAPN3
	ABHD10		PHLPP1		F11R		HS2ST1		TLN2
	SRGN		BOP1		VILL		ESPL1		JAM3
	CDKN2AIP		RPRD2		PCDHGC3		ULK2		BCO2
	IARS2		BICD2		ZBTB7B		KIAA0355		KBTBD7
	PRKAR1A		NCAPD3		PCK2		ZFYVE16		ZNRF3
	RCOR3		ZCCHC11		CALHM2		KIAA0586		C9orf64
	LMBRD1		ESYT1		ZNF219		DLGAP5		HOPX
	GLT8D1		SMCHD1		PHF21A		MELK		C15orf41
	EAF2		LARP1		DACT1		GINS1		KIAA1841
	ARHGAP15		RRP8		ZNF589		TBC1D4		SLC12A8
	MAPK8		NCSTN		PDE4A		KIF14		PARD6B
	PRPS1		MED13L		PRKAG2		CDC25C		ZNF594
	PSMA1		KIAA0368		SNX9				PLEKHA8
	ZC3HAV1		ADNP		SFMBT1				FUT10
	PSMA3		NCAPH		NCKIPSD				SFT2D3
	PSMA4		FRAT2		PDE1B				PLXDC2
	PSMA5		DICER1		NT5DC3				C9orf3
	PSMA6		TMED3		PDGFRB				SERAC1
	PSMB1		SF3B3		PFKFB4				PAQR8
	PSMB2		ABCB10		CDK14				CAMK1
	PSMB3		ICMT		PHF1				APOL1
	PSMB4		CBX6		PLAU				KMO
	PSMB5		ETHE1		PLCB3				ASMTL
	PSMB7		R3HDM1		ZFYVE1				KCNK5
	C5orf15		ADAT1		PLD1				MYOM1
	NIT2		WBP2		TPCN1				NRP1
	PSMC2		FPGS		PLTP				ZNF616
	PSMD4		PDSS1		PLXNB1				ZNF486
	PSMD7		LEMD3		PML				CLDN12
	CHMP1B		CORO1C		SSH1				ANKRD44
	PSMD12		RUSC1		GFOD1				NEXN
	PSME1		NUP62		KCTD5				NLRP12
	KIAA1143		HSPBP1		NLE1				CABLES1
	SERINC1		ZKSCAN5		CHPF2				CALML4
	ARRDC3		PISD		POU2F2				DLG5
	WDR48		IL17RA		MIER2				CCPG1
	DIP2B		APOL2		PPARD				FAM114A1
	FAM160B1		BCL2L13		KLHDC4				ACVR2B
	MIER1		FXN		QPCTL				TRIP10
	LSM2		CNPY4		NDE1				GRAP2
	CCNB1IP1		FUCA1		FAM46C				HOMER3
	RAP2C		FUT4		PGPEP1				RASAL2
	PTPRC		FYN		ZCCHC2				ENTPD1
	FAM60A		SLC25A30		PQLC2				GTF2IRD1
	BCAT1		IFI6		CASZ1				SOX13
	RAB6A		WDR27		SEMA4C				ARHGEF10
	RAD21		MCM9		FAM120C				MICAL2
	RAD23B		GABPB1		CLN6				RALGPS1
	RAN		GABPB1		C1orf159				PDE4DIP
	RASA2		SERINC5		ZSCAN2				CD68
	RBBP8		PGLS		WIPI1				DOCK4
	GNB4		GALC		ZCWPW1				ARHGAP32
	RBM3		GALNT2		SAMD4B				PHACTR2
	RFC4		MTHFD1L		BSDC1				KIAA0513
	RGS1		AHCTF1		ANKZF1				LCMT2
	RNF5		GALT		KLHL11				RHOBTB1
	GAS5		SGMS1		NADSYN1
	RPL6		GAMT		MAP1S
	RPL9		CLIC4		TRIM62
	RPL12		SIN3A		SLC38A7
	RPL29		GANC		BRF2
	RPL32		SS18L1		CPPED1
	RPN1		PPP1R16B		C19orf66
	RPS3		ABHD12		PI4K2A
	RPS3A		WIPI2		TMEM63B
	RPS6		CCDC69		CHST12
	RPS6KA3		GAPVD1		MAML3
	RSU1		PHF19		GALNT10
	S100A4		FBXL3		KIF16B
	S100A11		FBXO5		BTBD2
	SAT1		GBA		RAB20
	BID		GCDH		ZNF416
	SDCBP		PTPN18		NPLOC4
	FAM111A		KAT2A		ARHGEF40
	GOLPH3		GCNT1		DOK4
	MOAP1		NARF		LMBR1L
	SFPQ		GFI1		DNAJC11
	TFB2M		B4GALT1		IFT122
	SRSF2		CYFIP2		PRKAR2B
	SRSF7		TRMT2A		WWC3
	TRA2B		RPUSD2		TEX2
	MRPS25		ST6GALNAC4		SULF2
	MFSD1		ARRDC2		CHST7
	MEAF6		ATP5S		PANX2
	TBC1D15		AFF4		SH3GLB2
	ELOVL1		CYTH4		SPPL2B
	MRPL36		INVS		SLC12A9
	SKP1		AMPD3		PSMC1
	SLC2A3		GLB1		RNPEPL1
	SLC20A1		TNFRSF21		CORO1B
	SMARCA2		TMEM97		MCOLN1
	ZBTB10		HTRA2		ATP10A
	SMARCE1		GM2A		SLC45A4
	BNIP2		GNG7		PTCH1
	SOD1		GNS		CBX8
	BNIP3L		GOT1		PTGS1
	SPTBN1		GPI		PPM1H
	SQLE		STK32C		PTK2
	SSB		RASSF3		ERMN
	SS18		GATC		HEG1
	ZFP36L2		TSEN54		CASKIN2
	TACC1		PIGW		RPTOR
	TAF7		ZADH2		TBC1D14
	TALDO1		ZNF776		PTK7
	TARBP1		HKR1		SIPA1L2
	TBCC		NKIRAS2		CARNS1
	BTG1		DUSP28		ARHGAP21
	TCP1		RPUSD3		PITPNM2
	TFDP1		MKNK2		RANBP10
	TFRC		GRB10		QSOX1
	TGFBR2		TRIB2		DENND1A
	TIMP1		DBNL		ANO8
	C1QBP		SLC43A3		TRIB3
	SEC62		ATAD2		PTPN9
	TOP2B		C16orf72		PTPN14
	TPP2		ORMDL2		PTPRJ
	FLJ37453		RANGRF		CXCL16
	TYMS		COMMD9		PXN
	UBC		FHOD1		PYCR1
	UBE2G1		CLEC2D		TP53INP2
	USP1		ANKRD11		RALGDS
	VCP		RACGAP1		RARA
	XBP1		GSR		RBMS2
	XPO1		GSTM4		BCL3
	YWHAE		GTF2H3		BCL9
	YWHAZ		SAC3D1		RPS6KB2
	ZKSCAN1		C18orf8		BDH1
	ZNF131		PYCR2		RRAS
	LAPTM5		GYPC		RXRA
	CSDE1		SLC25A24		BCORL1
	DAP3		NRBP1		SBF1
	BTG2		SH3KBP1		ABHD4
	SLBP		ANXA1		HEATR6
	ERI3		H2AFX		PRDM1
	DSCC1		HAGH		ZNF335
	TRAPPC6A		HADH		KIF13A
	C9orf16		NCKAP1L		PRDM15
	TAF1D		ANXA5		MYO1G
	DEK		CXXC1		SELPLG
	RNASEH2B		MR1		TMBIM1
	SNRNP25		HMGCS1		XYLT2
	OGFRL1		HPCAL1		PDF
	YRDC		MMAB		CARD9
	SHCBP1		AGFG1		TMPPE
	ALG13		HSPA4		ZMAT3
	FAM192A		BIRC5		SGSH
	WDR26		APLP2		UNKL
	CALM2		FOXN2		C16orf58
	MLF2		UBAC2		ENGASE
	FXR1		ANKRD13D		RMND5B
	CALU		MSL1		CRTC3
	TMEM14B		SPOPL		FBXL17
	ARPC5L		ZC3H12D		ST3GAL4
	NRIP1		IDH3G		FAM129B
	CAPNS1		IDS		DCLRE1B
	HIST1H2AC		IGF1R		ST3GAL3
	HIST1H2BG		FOXK2		CCDC71
	HIST1H2BC		INPP5A		PINK1
	DDX59		INSIG1		SLAMF1
	HIST2H2BE		IREB2		INTS3
	HIST1H4H		IRF7		MPPE1
	RNASEH2C		ITGB2		SLC6A6
	SNHG3		ARAF		KIAA0895L
	FYTTD1		ACADVL		SLC11A1
	RPAIN		ITPKB		SMARCD1
	JAGN1		CD82		SMPD1
	CAT		TBC1D10C		SNTB1
	OGT		SFT2D2		SOX12
	USMG5		KIFC1		SPAG1
	PPP1R15B		C6orf120		SPARC
	HIST1H2BK		ACAT2		SPIB
	API5		LAIR1		SPINT1
	CGGBP1		LAMC1		SREBF1
	DYNLL1		LAMP1		SNORA7B
	VAMP8		LASP1		SUPT6H
	STX16		LCK		VAMP1
	RNMT		LCP2		ADAM17
	CDS2		LGALS3BP		TAF4
	PABPC4		LGALS8		TAF4B
	CD164		LGALS9		TBL1X
	SNAP23		LIMK2		TBXA2R
	HDAC3		FADS1		TCF7
	ANKRD13A		LMNB1		TCTE3
	EIF2S2		LNPEP		TESK1
	BUD31		LRMP		TFE3
	ATP6V0E1		ZBTB34		THBS1
	UBA3		LY9		THBS3
	MED30		LYL1		THRA
	GADD45GIP1		ARRB2		TLE3
	N4BP2L1		STS		TLN1
	SEC11C		MARS		TLR2
	USP14		MAT2A		GPR137B
	CCNB2		PIM3		TNFAIP1
	SYNGR1		MBP		TNFAIP2
	RPS19BP1		MCM2		TNFRSF1B
	BUB3		MCM4		TNS1
	MTDH		DNAJB9		TRAF1
	UBE2L6		ME2		TSC2
	ITGB1BP1		MEF2D		TXK
	CD83		MAP3K1		USF1
	CNOT8		MAP3K5		VAV2
	MAPK1IP1L		RAB8A		VLDLR
	TXNL1		MFAP1		WT1
	ATPIF1		MGAT5		XPC
	SYAP1		CIITA		XRCC3
	H2AFV		MICB		ZAP70
	ARHGEF6		MKI67		ZNF8
	EIF4E2		AFF1		MZF1
	STX8		MN1		ZNF69
	CD37		ABCC1		ZNF76
	NPEPPS		ASNS		ZNF79
	GMFG		CCDC88C		ZNF236
	SPAG7		MSH2		CACNB1
	H2AFY		MTHFD1		CACNB3
	CHD1L		MTM1		AHNAK
	WTAP		MXI1		ASPSCR1
	IER2		MYD88		ATG9A
	CD47		NAGA		SLC25A23
	FNIP1		NCK1		PPDPF
	CTR9		NDUFA10		ZXDC
	CD58		NDUFS1		LRRK1
	CD59		NDUFV1		MAFK
	CD63		ATP1A1		KLHL36
	CLINT1		NFE2		CLMN
	CD69		NFYC		TREML2
	HERPUD1		NINJ1		NUDT18
	LAPTM4A		NINJ2		RIN3
	SPCS2		NIT1		MRM1
	TSC22D2		NKTR		DHDDS
	ELMO1		NMT1		TMEM62
	PSMD6		NOTCH1		NR4A3
	CLEC2B		NPC1		TARS2
			ATP2A3		RAB11FIP1
			NRAS		ORAI2
			ATP2B1		C16orf70
			NR4A2		CPEB4
			ATP2B4		ABTB1
			OAS3		RASSF7
			OGDH		TTYH3
			ACO2		INTS5
			OXA1L		EEPD1
			PAFAH1B3		SH3BP5L
			CHST11		GFOD2
			ITSN2		TRIM8
			DEF6		URM1
			GEMIN4		UNC93B1
			ASAP1		ADAMTS10
			AK3		SFXN3
			PBX3		LZTR1
			PCCB		KDM5C
			ACOX1		DYSF
			ASCC1		ACOX3
			LAP3		FZD1
			KLHL5		CARS
			PHF11		ZMIZ2
			KCTD3		SESN2
			RNFT1		TRAPPC9
			CYB5R4		HYAL3
			PLEKHO1		ANGPTL6
			ZNF639		SNX25
			NIN		RASSF4
			NUSAP1		SPNS1
			CRIM1		OBSCN
			TBC1D7		ULK1
			PCYT1A		PRAM1
			FAM13B		CASP9
			MEX3C		MRI1
			SPG21		FLYWCH1
			ZNF771		NUDT22
			CHST15		C7orf50
			TEX264		MON1A
			TRPV2		RAB11FIP4
			PPME1		LZTS2
			ANAPC5		L3MBTL3
			ANAPC7		KBTBD8
			FAM8A1		TPST1
			EVL		ZGPAT
			PDE7A		TNRC18
			PDE8A		PPP1R9B
			CXXC5		GPT2
			PHF7		PIGO
			PCF11		SEMA7A
			NBAS		ZNF496
			ATP6V1H		HPDL
			TMBIM4		ZBTB45
			PPIL1		AIFM2
			NUB1		C1orf198
			CYB5R1		RELT
			ERAP1		ATG4D
			C9orf78		PPP1R16A
			INPP5K		DGKZ
			GALNT7		CST7
			PEPD		ITPRIP
			PEX6		ZC3H12C
			PFKL		BHLHE40
			PFKP		PDXK
			ATP6V1A		CASK
			PGM1		DCHS1
			PHB		B4GALT2
			PHF2		SERPINH1
			PHKB		ADAM19
			PIK3C2B		ADAM15
			PIK3CG		TNFRSF10B
			PIK3R1		CCNK
			PIN1		SYNGAP1
			PITPNA		ASAP2
			PLAGL2		SQSTM1
			PLAUR		CCNA1
			PLCG2		NAV1
			PLEK		ABCC10
			PLK1		RPS6KA4
			PLOD1		LIMD1
			SLC37A1		ACVR1
			C21orf58		MIDN
			UBL3		SOCS3
			NANS		HIP1R
			POLH		CTU1
			POLR2D		BMF
			GNG2		PSTPIP1
			SH3TC1		SLC7A7
			C11orf71		SLC7A6
			APBB1IP		STARD13
			CCDC93		MAP3K6
			FAM193B		KIFC2
			DDIT4		FMNL3
			CCNJ		MTA1
			VSIG10		SLC16A5
			PDP1		SLC16A3
			MED18		UAP1L1
			KLHL24		ARHGEF1
			ZNF586		HGS
			PPID		DYRK1B
			MFSD6		CTDP1
			DCAF16		PCSK7
			UHRF1BP1		TMEM129
			MTMR10		DHRS3
			PXK		NUMBL
			HAUS4		ZBTB22
			COMMD4		MARS2
			RNF125		TMEM44
			TRNAU1AP		PGAP3
			PARP16		TADA2B
			UCKL1		ZFYVE9
			FAM118A		HS6ST1
			C19orf24		LENG9
			HEATR3		SFXN5
			CDCA4		ORMDL3
			PLEKHB2		SYTL3
			C19orf60		FADS2
			PDPR		CD86
			C9orf40		CHST2
			MED9		HOMER2
			PLEKHJ1		IL27RA
			RBM28		SH3BP5
			CDCA8		TP53I11
			LRRC8D		RAB3D
			THAP1		APBA3
			UBR7		H6PD
			TMEM33		PITPNM1
			MSL2		FAM53B
			SEC61A2		CROCC
			DNAJC17		TMEM63A
			RCBTB1		ZNF646
			TMLHE		ACAP1
			TMEM57		CLSTN3
			PSPC1		RIMS3
			PHF10		URB2
			PGM2		RGP1
			QRSL1		TRIM14
			PPP2R5D		POM121
			FBXW7		MRC2
			RNF121		KLHL21
			PI4K2B		RBM19
			PPP3CC		SGSM2
			ACER3		SLC23A2
			NIPSNAP3B		SLC23A1
			PPP3R1
			LSG1
			HJURP
			ZNF331
			PRCP
			NAGK
			VEZT
			ZCCHC8
			DOCK10
			TRMT1
			SMPD4
			LYAR
			SLC48A1
			NSUN5
			FAR2
			ASF1B
			BTBD7
			ATF7IP
			INTS9
			PRKAR2A
			NGLY1
			TXLNG
			PRKCD
			KDM3A
			PAG1
			HDAC8
			WSB2
			ZNF395
			ZC4H2
			KLHL9
			NSFL1C
			MAP2K1
			UBFD1
			PRKX
			TMX4
			MEPCE
			PSEN1
			UBQLN4
			EXOSC5
			SDR39U1
			PSMB9
			CCDC47
			PSMC3
			PSMC4
			TWSG1
			PSMC6
			DDX24
			PSMD1
			PSMD2
			AGTRAP
			PSMD3
			AVEN
			CAMK1D
			TMEM159
			PELI2
			PELI1
			PSMD11
			RALGAPA2
			PSMD13
			THAP11
			TTC7A
			SMAGP
			PSPH
			PTBP1
			PBXIP1
			SENP7
			PTGER4
			ZNF304
			RAB22A
			RHBDD2
			ARID1B
			RIMKLB
			ZNF398
			TAOK1
			TWF1
			WDFY1
			MKL1
			BAHCC1
			STIM2
			SH3RF1
			CALCOCO1
			ZBTB26
			ZSWIM6
			GBA2
			GPR107
			PTPN6
			PTPRE
			CTDSP1
			PEX2
			ENOPH1
			CREBZF
			MID1IP1
			RRAGD
			RAB5B
			RANGAP1
			RAP2A
			RAP2B
			KDM5A
			PLEKHA2
			RBMS1
			RCN1
			BCL2
			RDX
			RFC2
			RFC5
			TRIM27
			RFXAP
			RING1
			SLC25A19
			EXOC4
			BRD2
			SAV1
			PPCDC
			FASTKD5
			BCL7A
			AGBL5
			RNPEP
			NAA35
			DHX35
			BCR
			RPL17
			RRM2
			SARS
			SATB1
			BICD1
			MRPL17
			NAPB
			CXorf56
			FKBPL
			SEC14L1
			TRAPPC2
			BLK
			LHPP
			SLC39A8
			XYLT1
			SETMAR
			SDHAF1
			GZF1
			SUSD1
			DCLRE1C
			POLR1E
			TTC31
			SGK1
			BLVRB
			CSRNP1
			SHMT2
			SMAP2
			TNS3
			ZNF574
			CREB3L2
			SIAH1
			SIAH2
			MICAL1
			AEN
			GINS3
			ST6GAL1
			ST3GAL1
			AIDA
			RASAL3
			SIPA1
			STAG3L4
			NT5DC2
			MRPS6
			SKP2
			SLA
			MRPL44
			SLC1A4
			SLC1A5
			WNK1
			SLC2A1
			SLC3A2
			SPATS2
			SLC7A1
			SNORA75
			PHACTR4
			SMARCD2
			POLR3D
			SOD2
			SORL1
			SP100
			SPN
			SRPK1
			SSRP1
			STAT2
			STK10
			BSG
			SURF2
			SVIL
			SYK
			TAF1
			TAF5
			MAP3K7
			TARS
			TCF4
			TCF3
			TCF19
			MLX
			TCOF1
			TCTA
			PRDX2
			TFDP2
			TGFBR1
			BYSL
			TLE1
			TLR1
			TNFAIP3
			TNFRSF1A
			TPM2
			NR2C2
			TRPM2
			TSC1
			TTC3
			UBA7
			UBE2H
			UCP2
			UCK2
			UNG
			UQCRC2
			KDM6A
			UVRAG
			VCL
			EZR
			WIPF1
			LAT2
			WEE1
			METTL12
			XPNPEP1
			FMNL1
			YWHAH
			ZFX
			ZNF12
			TMEM50B
			ZNF22
			ZNF124
			ZNF134
			ZBTB17
			TRIM26
			ZNF202
			SLC30A1
			CXCR4
			SLC25A20
			CAD
			MIS12
			TMEM106C
			SPATA5L1
			ST8SIA4
			REEP5
			TMEM223
			TMEM109
			WDR77
			MAPKAP1
			TMEM185B
			CRELD2
			ZNF557
			C17orf62
			HAUS3
			GCC1
			MRPL24
			ADIPOR2
			NAA16
			FN3KRP
			SAP30L
			AAGAB
			WDR59
			ISOC2
			C12orf49
			NAA40
			RNF122
			SLC35E1
			CEP76
			DENND2D
			ATAT1
			C14orf159
			PTGES2
			EDC3
			TMEM134
			FBXO11
			SPG11
			RUFY1
			STAM
			KLHL15
			ZSCAN16
			REEP4
			PTP4A2
			PRR3
			NDFIP1
			PABPN1
			SLC7A5
			ITFG1
			SLC38A1
			FAM49A
			FAM117A
			LBH
			FAM83D
			TSPAN14
			CDT1
			AKAP1
			CAMK2D
			DOCK8
			CAMK2G
			CABLES2
			CAPG
			CAST
			ADPGK
			RAB33B
			MXD3
			APH1B
			RASSF5
			CASP3
			AMMECR1L
			FAM107B
			PARP9
			HSDL1
			FERMT3
			YPEL3
			MARVELD1
			CASP6
			PIP4K2B
			CASP7
			SLC25A11
			KATNAL1
			ANKRD27
			CASP8
			GTF2IRD2
			ZCCHC7
			MEX3B
			LRRC8C
			RNF135
			EIF1AD
			ZDHHC16
			ING5
			DDI2
			NUDT16L1
			MRPL45
			THOC3
			PCGF5
			RECK
			NSMAF
			NCK2
			SYVN1
			DYRK2
			LCOR
			FAM120B
			SUPT3H
			GLYR1
			SLC9A7
			UNC119B
			HIRIP3
			C19orf48
			OFD1
			ADO
			ATAD1
			NFATC2IP
			ZFYVE19
			MUM1
			HSH2D
			UBASH3B
			FBXL20
			MFSD5
			ARHGAP19
			PPFIA1
			SLC43A1
			TMEM60
			SNHG12
			ENC1
			KCNAB2
			DGKE
			DGKD
			ZCCHC3
			ALG2
			SSH2
			MAPKAPK5
			YARS
			RUVBL1
			CDK13
			CBFA2T3
			EIF4EBP3
			RUNX3
			TNKS
			IRS2
			EIF4G3
			STX10
			ACTN1
			MBTPS1
			NAPA
			MTMR1
			TRIM24
			SAP30
			TMEM11
			CFLAR
			PROM1
			LDB1
			PER2
			TAX1BP1
			CCNA2
			CCNB1
			HERC1
			MBD4
			CCND3
			HIST1H2AG
			HIST1H2BJ
			HPS4
			FGD3
			RSPRY1
			BTBD6
			SLC25A14
			ZNF551
			BAZ1B
			ZNF766
			ZNF468
			C5orf30
			PRC1
			PPP1R3E
			PYGO2
			ADCK2
			LATS1
			ATP6V0D1
			PRPF4
			SESTD1
			RCCD1
			ACBD5
			ATPAF2
			CENPL
			LONRF1
			ZW10
			ZMYM3
			AURKB
			TBRG4
			MRRF
			PNMA1
			NOG
			MFHAS1
			MAPKAPK2
			TIFA
			CYTH3
			CYTH1
			SHKBP1
			SOCS6
			TRIP4
			VAMP3
			UBE4A
			SLC9A3R1
			PLAA
			NMT2
			LPXN
			TP53INP1
			CDYL
			QKI
			MAP4K4
			LY86
			EIF2AK3
			SCARB2
			TBPL1
			CD38
			GOSR1
			BAG4
			POLR1C
			MAD2L1BP
			PDIA4
			IKBKE
			PPM1F
			LPIN2
			UBE3C
			EDEM1
			PPP6R2
			CD81
			MLEC
			TM9SF4
			KIAA0232
			RNF144A
			CKAP5
			ACYP2
			IP6K1
			ARHGAP11A
			CDK1
			ZEB2
			ZBTB24
			PJA2
			FCHSD2
			TRANK1
			OSBPL2
			FIG4
			CDC20
			FAM20B
			NCAPD2
			KBTBD11
			IQSEC1
			ZBTB5
			JOSD1
			CDC25A
			ARHGAP25
			CDC25B
			AMMECR1
			HS3ST3B1
			USP3
			MED12
			SLC12A6
